# Chromatin accessibility dynamics of *Chlamydia*-infected epithelial cells

**DOI:** 10.1101/681999

**Authors:** Regan J. Hayward, James W. Marsh, Michael S. Humphrys, Wilhelmina M. Huston, Garry S.A. Myers

**Affiliations:** The ithree institute, University of Technology Sydney, Australia; Max Planck Institute for Developmental Biology, Tuebingen, Germany; Institute for Genome Sciences, University of Maryland School of Medicine, Baltimore, MD United States; School of Life Sciences, Faculty of Science, University of Technology Sydney, Australia

**Keywords:** Chlamydial infection, *Chlamydia trachomatis*, chromatin accessibility, Faire-Seq, bacterial infection

## Abstract

*Chlamydia* are Gram-negative, obligate intracellular bacterial pathogens responsible for a broad spectrum of human and animal diseases. In humans, *Chlamydia trachomatis* is the most prevalent bacterial sexually transmitted infection worldwide and is the causative agent of trachoma (infectious blindness) in disadvantaged populations. Over the course of its developmental cycle, *Chlamydia* extensively remodels its intracellular niche and parasitises the host cell for nutrients, with substantial resulting changes to the host cell transcriptome and proteome. However, little information is available on the impact of chlamydial infection on the host cell epigenome and global gene regulation. Regions of open eukaryotic chromatin correspond to nucleosome-depleted regions, which in turn are associated with regulatory functions and transcription factor binding. We applied Formaldehyde-Assisted Isolation of Regulatory Elements enrichment followed by sequencing (FAIRE-Seq) to generate temporal chromatin maps of *C. trachomatis*-infected human epithelial cells *in vitro* over the chlamydial developmental cycle. We detected both conserved and distinct temporal changes to genome-wide chromatin accessibility associated with *C. trachomatis* infection. The observed differentially accessible chromatin regions, including several Clusters of Open Regulatory Elements (COREs) and temporally-enriched sets of transcription factors, may help shape the host cell response to infection. These regions and motifs were linked to genomic features and genes associated with immune responses, re-direction of host cell nutrients, intracellular signaling, cell-cell adhesion, extracellular matrix, metabolism and apoptosis. This work provides another perspective to the complex response to chlamydial infection, and will inform further studies of transcriptional regulation and the epigenome in *Chlamydia*-infected human cells and tissues
