## Additional File 5.xlsx for "Chromatin accessibility dynamics of *Chlamydia*-infected epithelial cells"

### Sheet: knownResults_1hr
Motif Name	Consensus	P-value	Log P-value	q-value (Benjamini)	# of Target Sequences with Motif(of 863)	% of Target Sequences with Motif	# of Background Sequences with Motif(of 4067)	% of Background Sequences with Motif
Elk1(ETS)/Hela-Elk1-ChIP-Seq(GSE31477)/Homer	HACTTCCGGY	0.001	-7.109	0.2975	22	0.0255	42.7	0.0105
ETS(ETS)/Promoter/Homer	AACCGGAAGT	0.001	-6.959	0.2975	17	0.0197	28.1	0.0069
ELF1(ETS)/Jurkat-ELF1-ChIP-Seq(SRA014231)/Homer	AVCCGGAAGT	0.01	-6.872	0.2975	22	0.0255	43.2	0.0106

### Sheet: knownResults_12hr
Motif Name	Consensus	P-value	Log P-value	q-value (Benjamini)	# of Target Sequences with Motif(of 292)	% of Target Sequences with Motif	# of Background Sequences with Motif(of 4648)	% of Background Sequences with Motif
KLF6(Zf)/PDAC-KLF6-ChIP-Seq(GSE64557)/Homer	MKGGGYGTGGCC	0.01	-6.259	0.6967	22	0.0753	170.1	0.0366
Ets1-distal(ETS)/CD4+-PolII-ChIP-Seq(Barski_et_al.)/Homer	MACAGGAAGT	0.01	-6.175	0.6967	12	0.0411	67.1	0.0144
Klf4(Zf)/mES-Klf4-ChIP-Seq(GSE11431)/Homer	GCCACACCCA	0.01	-5.374	0.6967	11	0.0377	65.9	0.0142
KLF3(Zf)/MEF-Klf3-ChIP-Seq(GSE44748)/Homer	NRGCCCCRCCCHBNN	0.01	-5.146	0.6967	14	0.0479	98.3	0.0211
Sp1(Zf)/Promoter/Homer	GGCCCCGCCCCC	0.01	-5.048	0.6967	8	0.0274	40.8	0.0088
Klf9(Zf)/GBM-Klf9-ChIP-Seq(GSE62211)/Homer	GCCACRCCCACY	0.01	-4.895	0.6967	10	0.0342	61	0.0131
Zic3(Zf)/mES-Zic3-ChIP-Seq(GSE37889)/Homer	GGCCYCCTGCTGDGH	0.01	-4.795	0.6967	10	0.0342	61.6	0.0133
Egr1(Zf)/K562-Egr1-ChIP-Seq(GSE32465)/Homer	TGCGTGGGYG	0.01	-4.625	0.6967	13	0.0445	95	0.0204

### Sheet: knownResults_24hr
Motif Name	Consensus	P-value	Log P-value	q-value (Benjamini)	# of Target Sequences with Motif(of 1356)	% of Target Sequences with Motif	# of Background Sequences with Motif(of 3583)	% of Background Sequences with Motif
Bach2(bZIP)/OCILy7-Bach2-ChIP-Seq(GSE44420)/Homer	TGCTGAGTCA	0.001	-7.156	0.284	16	0.0118	12.9	0.0036
Sp1(Zf)/Promoter/Homer	GGCCCCGCCCCC	0.01	-5.989	0.4561	17	0.0125	16.1	0.0044
Fosl2(bZIP)/3T3L1-Fosl2-ChIP-Seq(GSE56872)/Homer	NATGASTCABNN	0.01	-5.022	0.8	28	0.0206	39.5	0.0109
KLF10(Zf)/HEK293-KLF10.GFP-ChIP-Seq(GSE58341)/Homer	GGGGGTGTGTCC	0.01	-4.804	0.8	34	0.025	52	0.0143
Atf3(bZIP)/GBM-ATF3-ChIP-Seq(GSE33912)/Homer	DATGASTCATHN	0.01	-4.779	0.8	69	0.0508	128.6	0.0354

### Sheet: knownResults_48hr
Motif Name	Consensus	P-value	Log P-value	q-value (Benjamini)	# of Target Sequences with Motif(of 3129)	% of Target Sequences with Motif	# of Background Sequences with Motif(of 3093)	% of Background Sequences with Motif
Sp1(Zf)/Promoter/Homer	GGCCCCGCCCCC	1e-28	-65.84	0	240	0.0767	56.3	0.0182
Klf9(Zf)/GBM-Klf9-ChIP-Seq(GSE62211)/Homer	GCCACRCCCACY	1e-22	-52	0	197	0.063	48.9	0.0158
KLF3(Zf)/MEF-Klf3-ChIP-Seq(GSE44748)/Homer	NRGCCCCRCCCHBNN	1e-21	-48.69	0	237	0.0758	74.2	0.024
Klf4(Zf)/mES-Klf4-ChIP-Seq(GSE11431)/Homer	GCCACACCCA	1e-13	-31.75	0	152	0.0486	47.3	0.0153
KLF6(Zf)/PDAC-KLF6-ChIP-Seq(GSE64557)/Homer	MKGGGYGTGGCC	1e-13	-30.76	0	307	0.0981	151.4	0.049
Sp5(Zf)/mES-Sp5.Flag-ChIP-Seq(GSE72989)/Homer	RGKGGGCGGAGC	1e-12	-29.48	0	337	0.1077	176.4	0.0571
KLF10(Zf)/HEK293-KLF10.GFP-ChIP-Seq(GSE58341)/Homer	GGGGGTGTGTCC	1e-10	-24.08	0	197	0.063	88.8	0.0287
KLF14(Zf)/HEK293-KLF14.GFP-ChIP-Seq(GSE58341)/Homer	RGKGGGCGKGGC	1e-09	-22.81	0	419	0.134	259.5	0.084
Egr2(Zf)/Thymocytes-Egr2-ChIP-Seq(GSE34254)/Homer	NGCGTGGGCGGR	1e-07	-16.95	0	69	0.0221	19.3	0.0062
KLF5(Zf)/LoVo-KLF5-ChIP-Seq(GSE49402)/Homer	DGGGYGKGGC	1e-07	-16.83	0	346	0.1106	221.8	0.0718
NFY(CCAAT)/Promoter/Homer	RGCCAATSRG	1e-07	-16.44	0	327	0.1045	207.5	0.0671
ELF1(ETS)/Jurkat-ELF1-ChIP-Seq(SRA014231)/Homer	AVCCGGAAGT	1e-06	-15.65	0	128	0.0409	58.7	0.019
E2F3(E2F)/MEF-E2F3-ChIP-Seq(GSE71376)/Homer	BTKGGCGGGAAA	1e-06	-14.97	0	168	0.0537	88.8	0.0287
ETS(ETS)/Promoter/Homer	AACCGGAAGT	1e-06	-14.81	0	94	0.0301	37.8	0.0122
Maz(Zf)/HepG2-Maz-ChIP-Seq(GSE31477)/Homer	GGGGGGGG	1e-05	-12.8	0.0001	323	0.1033	218.1	0.0706
Egr1(Zf)/K562-Egr1-ChIP-Seq(GSE32465)/Homer	TGCGTGGGYG	1e-05	-12.53	0.0001	175	0.0559	101	0.0327
Elk1(ETS)/Hela-Elk1-ChIP-Seq(GSE31477)/Homer	HACTTCCGGY	0.0001	-11.32	0.0003	136	0.0435	74.5	0.0241
E2F6(E2F)/Hela-E2F6-ChIP-Seq(GSE31477)/Homer	GGCGGGAARN	0.0001	-11.14	0.0003	134	0.0428	73.6	0.0238
E2F1(E2F)/Hela-E2F1-ChIP-Seq(GSE22478)/Homer	CWGGCGGGAA	0.0001	-10.92	0.0003	71	0.0227	29.6	0.0096
E2F7(E2F)/Hela-E2F7-ChIP-Seq(GSE32673)/Homer	VDTTTCCCGCCA	0.0001	-10.1	0.0007	43	0.0137	13.9	0.0045
CTCF(Zf)/CD4+-CTCF-ChIP-Seq(Barski_et_al.)/Homer	AYAGTGCCMYCTRGTGGCCA	0.0001	-9.939	0.0008	23	0.0074	3.8	0.0012
Fosl2(bZIP)/3T3L1-Fosl2-ChIP-Seq(GSE56872)/Homer	NATGASTCABNN	0.0001	-9.662	0.0011	103	0.0329	54.4	0.0176
Elk4(ETS)/Hela-Elk4-ChIP-Seq(GSE31477)/Homer	NRYTTCCGGY	0.0001	-9.655	0.0011	131	0.0419	75.7	0.0245
E2F4(E2F)/K562-E2F4-ChIP-Seq(GSE31477)/Homer	GGCGGGAAAH	0.0001	-9.53	0.0011	116	0.0371	64.2	0.0208
Jun-AP1(bZIP)/K562-cJun-ChIP-Seq(GSE31477)/Homer	GATGASTCATCN	0.001	-8.831	0.0021	78	0.0249	38.1	0.0123
EKLF(Zf)/Erythrocyte-Klf1-ChIP-Seq(GSE20478)/Homer	NWGGGTGTGGCY	0.001	-8.511	0.0028	49	0.0157	19.6	0.0063
CRE(bZIP)/Promoter/Homer	CSGTGACGTCAC	0.001	-8.454	0.0029	55	0.0176	23.6	0.0076
GABPA(ETS)/Jurkat-GABPa-ChIP-Seq(GSE17954)/Homer	RACCGGAAGT	0.001	-7.688	0.006	199	0.0636	137.2	0.0444
Atf1(bZIP)/K562-ATF1-ChIP-Seq(GSE31477)/Homer	GATGACGTCA	0.001	-7.664	0.006	225	0.0719	159.5	0.0516
YY1(Zf)/Promoter/Homer	CAAGATGGCGGC	0.001	-7.611	0.006	21	0.0067	4.2	0.0014
MafK(bZIP)/C2C12-MafK-ChIP-Seq(GSE36030)/Homer	GCTGASTCAGCA	0.001	-7.595	0.006	45	0.0144	18.6	0.006
ZNF519(Zf)/HEK293-ZNF519.GFP-ChIP-Seq(GSE58341)/Homer	GAGSCCGAGC	0.001	-7.587	0.006	54	0.0173	24	0.0078
ZNF711(Zf)/SHSY5Y-ZNF711-ChIP-Seq(GSE20673)/Homer	AGGCCTAG	0.001	-6.954	0.0105	367	0.1173	287.9	0.0932
BORIS(Zf)/K562-CTCFL-ChIP-Seq(GSE32465)/Homer	CNNBRGCGCCCCCTGSTGGC	0.001	-6.926	0.0105	37	0.0118	14.8	0.0048
Ronin(THAP)/ES-Thap11-ChIP-Seq(GSE51522)/Homer	RACTACAACTCCCAGVAKGC	0.01	-6.878	0.0107	10	0.0032	0	0
n-Myc(bHLH)/mES-nMyc-ChIP-Seq(GSE11431)/Homer	VRCCACGTGG	0.01	-6.874	0.0107	113	0.0361	70.7	0.0229
ZNF322(Zf)/HEK293-ZNF322.GFP-ChIP-Seq(GSE58341)/Homer	GAGCCTGGTACTGWGCCTGR	0.01	-6.553	0.014	48	0.0153	22.4	0.0072
NRF1(NRF)/MCF7-NRF1-ChIP-Seq(Unpublished)/Homer	CTGCGCATGCGC	0.01	-6.375	0.0163	34	0.0109	13.6	0.0044
E-box(bHLH)/Promoter/Homer	SSGGTCACGTGA	0.01	-6.045	0.0221	16	0.0051	3.8	0.0012
USF1(bHLH)/GM12878-Usf1-ChIP-Seq(GSE32465)/Homer	SGTCACGTGR	0.01	-5.806	0.0274	74	0.0237	43.4	0.0141
NPAS2(bHLH)/Liver-NPAS2-ChIP-Seq(GSE39860)/Homer	KCCACGTGAC	0.01	-5.009	0.0593	215	0.0687	165.1	0.0534
JunD(bZIP)/K562-JunD-ChIP-Seq/Homer	ATGACGTCATCN	0.01	-4.889	0.0653	27	0.0086	11.8	0.0038
Bach2(bZIP)/OCILy7-Bach2-ChIP-Seq(GSE44420)/Homer	TGCTGAGTCA	0.01	-4.665	0.0797	46	0.0147	25.9	0.0084

### Sheet: denovoResults_1hr
Rank	Motif	P-value	log P-pvalue	% of Targets	% of Background	STD(Bg STD)	Best Match/Details
1	ACGTAGCTACGTACGTAGCTGCATCGTACTAGCGATACGTAGCTCGAT	1e-13	-30.26	0.1053	0.0384	109.0bp (64.2bp)	PB0119.1_Foxa2_2/Jaspar(0.649)
2	GCATGCATCGATCGATCGATCGATGCTACGTACGTACGTAGCTACGTACGATCGTA	1e-12	-29.07	0.1887	0.0971	130.3bp (61.2bp)	PB0182.1_Srf_2/Jaspar(0.675)
3 *	AGTCGTACGCATATGCCGTAACTGCGATCGTATACGGTACGATCACGTATCGTGAC	1e-10	-23.39	0.0486	0.0117	161.3bp (51.6bp)	PH0151.1_Pou6f1_1/Jaspar(0.617)
4 *	GCTACTGAGCTACTGACTGACGATCGATGCTAGACTCAGTGACTCGAT	1e-10	-23.23	0.1516	0.078	123.1bp (63.8bp)	MF0010.1_Homeobox_class/Jaspar(0.671)
5 *	TCAGCGATGCTACTGACTAGATGCGATCGCTAGACTCAGT	1e-10	-23.11	0.066	0.0209	46.3bp (53.3bp)	ZNF528(Zf)/HEK293-ZNF528.GFP-ChIP-Seq(GSE58341)/Homer(0.670)
6 *	ACGTCTGAACGTCGTACGATCGTAACGTAGTCACGTCGTAAGCTACGT	1e-08	-19.22	0.0127	0.0002	54.1bp (17.6bp)	PB0163.1_Six6_2/Jaspar(0.701)
7 *	AGTCCGTACTAGTAGCTCGACTAGGTACGTACCGATGTACCTGACGTA	1e-06	-15.72	0.0104	0.0002	21.7bp (0.0bp)	PRDM9(Zf)/Testis-DMC1-ChIP-Seq(GSE35498)/Homer(0.625)
8 *	AGCTGCTAATGCGTCAGATCGTCACATGTACGGCATCTGA	1e-06	-15.28	0.1053	0.0557	152.6bp (48.6bp)	ZEB1(Zf)/PDAC-ZEB1-ChIP-Seq(GSE64557)/Homer(0.718)
9 *	CGTAACGTCGTACGTACGTACGTACGTACGTACGTAAGTCAGTCCGTACGTACGTA	1e-06	-14.87	0.0764	0.0354	58.9bp (59.6bp)	PB0182.1_Srf_2/Jaspar(0.643)
10 *	GCTAGATCGATCCGTACGTACGATCGTAGACTCAGTGACTAGTCCGTA	1e-06	-13.84	0.0127	0.0009	40.0bp (35.6bp)	Arid5a/MA0602.1/Jaspar(0.727)
11 *	GATCAGTCACGTGTACTGACGATCCTAGCGTA	1e-05	-12.85	0.2037	0.14	155.1bp (56.4bp)	Znf263(Zf)/K562-Znf263-ChIP-Seq(GSE31477)/Homer(0.703)
12 *	ACTGGTCAACTGCGTAATCGGTCAACTGCGTAACTGCGTA	0.0001	-11.29	0.0556	0.0258	54.0bp (53.6bp)	PB0166.1_Sox12_2/Jaspar(0.600)
13 *	ATGCGTACGTCACTGACAGTAGTCGTACCGTAACTGATGCAGTCCGTACTAGATGC	0.0001	-10.83	0.0104	0.001	415.6bp (50.2bp)	Smad3(MAD)/NPC-Smad3-ChIP-Seq(GSE36673)/Homer(0.694)
14 *	GATCGACTGACTGATCGCATCAGTGATCGACTGACTGATC	0.0001	-9.673	0.1632	0.1141	150.4bp (55.7bp)	SpiB(ETS)/OCILY3-SPIB-ChIP-Seq(GSE56857)/Homer(0.647)
15 *	TCGACAGTTACGTCAGGTCATCGACGATTCAGATCGCGTAGTCAGCATCATGTCAG	0.001	-8.965	0.0081	0.0007	860.8bp (12.4bp)	TEAD1/MA0090.2/Jaspar(0.644)
16 *	ACTGCGTACGTACGTACGTACGTACGTAACTGACTGCGTACGTAACTGCGTACGTA	0.001	-8.965	0.0081	0.0006	29.2bp (20.7bp)	SPIC/MA0687.1/Jaspar(0.748)
17 *	TGACCATGTGCAACGTTGACACTGGTACCATGGTACACGTGTCAACGTTGCAACGTTGACACGT	0.1	-3.869	0.0046	0.001	51.5bp (14.7bp)	ZBTB33/MA0527.1/Jaspar(0.493)
18 *	CTAGCGATCTAGGACTTCAGGACTCTAGACGTCTAGACGTCTAGACGTCTAGACGTCTGAACGT	1	-1.712	0.0081	0.005	49.8bp (38.5bp)	OCT:OCT(POU,Homeobox)/NPC-OCT6-ChIP-Seq(GSE43916)/Homer(0.639)
* - possible false positive

### Sheet: denovoResults_12hr
Rank	Motif	P-value	log P-pvalue	% of Targets	% of Background	STD(Bg STD)	Best Match/Details
1 *	CGATCGATAGCTACGTAGTCACGTCAGTCGTAAGCTACGTAGCTCGAT	1e-10	-24.98	0.1096	0.0236	54.8bp (60.3bp)	PB0148.1_Mtf1_2/Jaspar(0.802)
2 *	CAGTCGTACTGACGTAATCGGTCACGTAACTGTACGACGT	1e-09	-22.19	0.0377	0.0014	41.8bp (38.2bp)	Foxj2/MA0614.1/Jaspar(0.643)
3 *	AGCTCTGACGTACGTACGTACGTATCGACGATCAGTCTGACGTACGTATACGCGTA	1e-08	-20.57	0.0274	0.0004	40.5bp (39.5bp)	PB0066.1_Sox17_1/Jaspar(0.648)
4 *	GTACGCTAGATCGCATCATGCTAGGCTAACGTGTACCGATAGTCAGCT	1e-07	-17.48	0.0342	0.0021	45.2bp (31.1bp)	PH0125.1_Obox5_2/Jaspar(0.596)
5 *	CTGACTAGAGTCACGTTAGCCGTACTGACTGACGTAGCTACGTAAGTCCGTACTAGACGTCTAG	1e-07	-17.02	0.0205	0.0002	48.6bp (0.0bp)	ONECUT3/MA0757.1/Jaspar(0.565)
6 *	GTACGTCAAGCTGTACCGTAAGTCCGATCGTAGTACCGTACGTACGTACGTAACTG	1e-07	-16.6	0.0308	0.0017	46.2bp (56.1bp)	PB0120.1_Foxj1_2/Jaspar(0.615)
7 *	ACGTCGATAGCTACGTCATGACTGAGTCGCTAGCTATCGA	1e-06	-14.83	0.0479	0.0074	51.3bp (64.7bp)	NFIA/MA0670.1/Jaspar(0.770)
8 *	CTGACTAGCGTACTAGCTAGCTGACTAGCATGCGTACATGCTGACTGACTAGCTGA	1e-05	-13.39	0.0342	0.0039	50.5bp (60.4bp)	ZNF263/MA0528.1/Jaspar(0.697)
9 *	ACGTCGTAACTGACGTCGTAACTGACTGCGTAACGTACGTACTGCGTAACTGCGTA	0.0001	-11.33	0.0137	0.0002	4.7bp (0.0bp)	PB0181.1_Spdef_2/Jaspar(0.591)
10 *	AGTCGTACCTAGGTCACGTAACTGTAGCACTG	0.0001	-10.46	0.0411	0.0085	138.3bp (65.7bp)	POL008.1_DCE_S_I/Jaspar(0.777)
11 *	GTACCGTAACGTCGTACGTAACGTCGTACGTAACGTCGTACTAGACGT	0.001	-8.815	0.0274	0.0044	114.1bp (47.8bp)	PB0069.1_Sox21_1/Jaspar(0.717)
12 *	TGCAAGTCCTGAAGCTGCATAGTCAGTCGTCA	0.001	-8.452	0.0788	0.0329	254.4bp (46.2bp)	TEAD3/MA0808.1/Jaspar(0.895)
13 *	ACTGCTGAACGTCTAGCTAGAGCTCTAGCTGAAGCTACTGCTGAACGT	0.001	-8.154	0.0205	0.0025	34.6bp (52.9bp)	PH0017.1_Cux1_2/Jaspar(0.666)
14 *	CGATCGTAACGTGTCACGATCGTAACGTTACGACGTTGCAACGTCGTA	0.001	-7.62	0.0514	0.0178	170.2bp (38.4bp)	PB0198.1_Zfp128_2/Jaspar(0.744)
15 *	CTGACTAGCTAGGATCCGTAACTGCTAGACTGATGCATGCACGTCTAGACTGCTGA	0.01	-6.062	0.0274	0.0073	69.0bp (48.4bp)	Zfp809(Zf)/ES-Zfp809-ChIP-Seq(GSE70799)/Homer(0.671)
16 *	CTAGACTGACGTAGCTCTAGACTGATCGGTACTCAGACTG	0.01	-5.957	0.0788	0.0402	98.8bp (59.8bp)	Egr2(Zf)/Thymocytes-Egr2-ChIP-Seq(GSE34254)/Homer(0.734)
17 *	ACGTACTGACTGCGTACGTAACGTACTGACTGCGTACGTAACGTAGTCACTGCGTACGTAACGT	0.01	-5.119	0.0103	0.0009	232.4bp (36.7bp)	ZNF189(Zf)/HEK293-ZNF189.GFP-ChIP-Seq(GSE58341)/Homer(0.589)
18 *	CGTAACGTCGTAAGCTCGTACGATAGTCCGTA	0.1	-3.2	0.0959	0.0668	122.0bp (43.4bp)	PB0163.1_Six6_2/Jaspar(0.759)
* - possible false positive

### Sheet: denovoResults_24hr
Rank	Motif	P-value	log P-pvalue	% of Targets	% of Background	STD(Bg STD)	Best Match/Details
1	GCATCGATACTGGATCGCATAGCTGACTGCTAGATCGCATGCATCGAT	1e-14	-33.57	0.0302	0.0029	41.0bp (40.8bp)	PB0015.1_Foxa2_1/Jaspar(0.677)
2	ACTGACGTAGCTAGTCCGTACGTATCGACGTAAGTCAGTCCGTACTAGAGTCGCAT	1e-12	-28.77	0.0162	0.0003	38.9bp (0.0bp)	Nr5a2/MA0505.1/Jaspar(0.641)
3	GCTAGCTAGCTACAGTGCATCGTACAGTCAGTCGATCAGTACTGGCAT	1e-12	-28.75	0.1745	0.0978	43.0bp (47.9bp)	MF0010.1_Homeobox_class/Jaspar(0.752)
4 *	CAGTGCATGCATAGTCAGCTGCTAGCTAGCATGCTAGCATGACTCGAT	1e-11	-26.11	0.1097	0.0524	45.9bp (52.1bp)	PB0187.1_Tcf7_2/Jaspar(0.726)
5 *	CGATAGTCCGTAGACTTAGCCAGTAGCTCGTAATCGTACG	1e-09	-22.67	0.0177	0.0012	34.4bp (39.1bp)	MAFG::NFE2L1/MA0089.1/Jaspar(0.626)
6 *	ACGTACGTATGCCGATACGTAGCTACGTACGTACGTTAGCCGATACGT	1e-07	-18.2	0.0309	0.0081	100.0bp (61.4bp)	PB0093.1_Zfp105_1/Jaspar(0.696)
7 *	GTACGATCAGCTATGCACTGGATCTGACAGCTGCTAGATC	1e-07	-18.1	0.0427	0.0148	162.0bp (44.4bp)	SP3/MA0746.1/Jaspar(0.660)
8 *	CGATATGCATCGATCGGTCAATGCGCATTCGA	1e-07	-17.29	0.0847	0.0437	154.8bp (49.7bp)	ZNF519(Zf)/HEK293-ZNF519.GFP-ChIP-Seq(GSE58341)/Homer(0.695)
9 *	CGTAGACTTCGAATGCGCTACAGTTACGCGATCTAGTCAG	1e-07	-16.84	0.039	0.0133	33.2bp (42.9bp)	Twist2/MA0633.1/Jaspar(0.755)
10 *	AGCTCGTACTAGGTACCGATACTGGTACCTAGCGTAAGTC	1e-07	-16.53	0.0309	0.0089	64.4bp (50.4bp)	NHLH1/MA0048.2/Jaspar(0.658)
11 *	AGTCCTAGACGTACTGCGTACGATAGTCCGTA	1e-07	-16.5	0.0626	0.0287	104.6bp (46.1bp)	PB0057.1_Rxra_1/Jaspar(0.683)
12 *	CGATCTAGCTGATCAGCGATATCGCGTATCAGCTGACAGTGTCACTAGACGTATCG	1e-06	-16.05	0.0125	0.0011	60.0bp (11.9bp)	Pbx3(Homeobox)/GM12878-PBX3-ChIP-Seq(GSE32465)/Homer(0.597)
13 *	AGTCAGTCACGTAGTCCTGAACTGAGTCAGTCACGTAGTCAGTCGATCCTGACGTAACTGACGT	1e-06	-15.34	0.12	0.0734	56.2bp (48.5bp)	ZNF519(Zf)/HEK293-ZNF519.GFP-ChIP-Seq(GSE58341)/Homer(0.571)
14 *	ACGTACGTACTGAGTCACGTCGTACGTACGTACGTAACGTACTGAGTCAGTCACGTACTGCGTA	1e-06	-14.35	0.0081	0.0003	32.3bp (0.0bp)	PB0145.1_Mafb_2/Jaspar(0.588)
15 *	AGTCAGTCAGCTCTAGCTAGATCGAGTCACGTGATCGTCACGTACATGGCATTCAG	1e-06	-14.33	0.0317	0.0105	28.7bp (48.5bp)	NKX2-8/MA0673.1/Jaspar(0.665)
16 *	TCAGGCTACATGGTACGCATATCGTGACCATGGTACGATCGACTCTGAGTACGCAT	1e-06	-13.9	0.109	0.0666	199.9bp (49.1bp)	Sp5(Zf)/mES-Sp5.Flag-ChIP-Seq(GSE72989)/Homer(0.623)
17 *	CTAGAGCTGATCATCGATGCAGTCAGTCGTCA	1e-05	-13.12	0.0515	0.0243	100.9bp (51.3bp)	ZNF416(Zf)/HEK293-ZNF416.GFP-ChIP-Seq(GSE58341)/Homer(0.682)
18 *	GATCCGATAGTCGATCGCATAGTCGATCGACTAGTCGACTAGCTGTCAGACTAGCTAGTCGATC	0.0001	-10.7	0.0177	0.0047	103.1bp (40.4bp)	ZNF263/MA0528.1/Jaspar(0.660)
19 *	ATCGAGTCACTGACGTACTGACGTACTGGACT	0.0001	-10.47	0.0169	0.0045	39.4bp (43.7bp)	Ahr::Arnt/MA0006.1/Jaspar(0.758)
20 *	ACTGCTAGTACGAGCTACTGCGTAACTGGTCAAGTCACTGACTGACTGACGTACTG	0.0001	-10.43	0.0059	0	213.9bp (0.0bp)	PB0167.1_Sox13_2/Jaspar(0.600)
21 *	TACGCAGTATCGACGTATCGCGATACTGGACTTACGAGCTCTAGAGCTCTAGCGATACTGGCAT	0.0001	-9.888	0.0125	0.0026	62.7bp (37.6bp)	PB0130.1_Gm397_2/Jaspar(0.630)
22 *	CAGTCATGACTGTCGACTGAACGTCATGCTAGGTCACTGAGACTACTG	0.001	-8.27	0.0081	0.0014	388.0bp (21.6bp)	ZNF189(Zf)/HEK293-ZNF189.GFP-ChIP-Seq(GSE58341)/Homer(0.720)
* - possible false positive

### Sheet: denovoResults_48hr
Rank	Motif	P-value	log P-pvalue	% of Targets	% of Background	STD(Bg STD)	Best Match/Details
1	ATGCAGCTCGATTCGAACTGAGTCAGTCGTACAGTCACTGAGTCAGTCAGTCGTAC	1e-25	-59.66	0.0543	0.0092	155.0bp (65.8bp)	Sp1(Zf)/Promoter/Homer(0.887)
2	CGTAACGTACGTACTGACTGACGTCGTAACTGACTGAGTCACTGACTGACTGACTGAGTCAGTC	1e-18	-42.3	0.1058	0.0467	181.6bp (59.9bp)	Sp1(Zf)/Promoter/Homer(0.663)
3	CTAGGATCGATCCGTAGTCAACGTTAGCCTAG	1e-18	-41.58	0.0294	0.003	121.7bp (42.0bp)	NFY(CCAAT)/Promoter/Homer(0.919)
4	CGATCGATGCATGCATGCATGCATCGTAGCTACGTACGTAGCTACGTAGCATCGAT	1e-17	-40.58	0.1637	0.0907	65.2bp (61.3bp)	PH0018.1_Dbx1/Jaspar(0.661)
5	CGTAACGTACGTACTGACTGACGTAGTCAGTCAGTCACTGAGTCAGTCACGTAGTC	1e-16	-38.78	0.1036	0.0475	177.1bp (55.6bp)	POL011.1_XCPE1/Jaspar(0.696)
6	CTGAACTGAGTCACTGACGTACTGCGATAGTC	1e-16	-37.78	0.0291	0.0036	114.3bp (68.2bp)	Ahr::Arnt/MA0006.1/Jaspar(0.811)
7	CGTAGCTATGCAGTCACGTAAGCTCGTAGCTACGTACGAT	1e-15	-35.14	0.3258	0.2346	103.5bp (66.3bp)	MEF2C/MA0497.1/Jaspar(0.687)
8 *	CTAGGACTCATGCTAGACTGGACTTACGCATG	1e-11	-25.85	0.078	0.038	192.1bp (57.3bp)	Egr2(Zf)/Thymocytes-Egr2-ChIP-Seq(GSE34254)/Homer(0.885)
9 *	AGTCCGTATAGCCGTAACGTCTAGACGTCTAGAGTCGTAC	1e-07	-16.33	0.0272	0.0097	76.2bp (58.9bp)	Twist2/MA0633.1/Jaspar(0.788)
10 *	CTAGGATCCGTACTGAAGTCCGTACTGACGTAATGCAGTC	1e-06	-15.17	0.016	0.0038	64.8bp (66.0bp)	MF0011.1_HMG_class/Jaspar(0.706)
11 *	CTAGACTGACTGACTGACTGACTGACTGACTGACTGACTGACTGACTGACTGACTGACTGACTG	1e-05	-13.59	0.0496	0.0267	132.4bp (57.8bp)	PB0097.1_Zfp281_1/Jaspar(0.853)
12 *	ATCGACTGCTAGACGTACGTCGTAATCGCTGACTAGCGAT	0.0001	-10.68	0.0099	0.0021	96.8bp (34.8bp)	PRDM14(Zf)/H1-PRDM14-ChIP-Seq(GSE22767)/Homer(0.681)
13 *	CTGAGTACCTGAAGTCTCGAAGTCCGTAAGTCCTGAAGTCGTCAAGTCTGCAGATCTCGATAGC	0.001	-7.055	0.0134	0.0055	162.9bp (47.1bp)	PB0130.1_Gm397_2/Jaspar(0.662)
14 *	ACGTACGTACGTACGTAGTCACGTACGTAGTCACGTACGTACGTAGTCACGTACGT	0.01	-5.978	0.0742	0.0565	71.3bp (62.3bp)	PB0148.1_Mtf1_2/Jaspar(0.642)
15 *	AGTCACGTAGTCACGTAGTCAGCTAGTCAGTCGACTGATCAGCTAGTCAGCTAGTC	0.01	-5.698	0.0035	0.0006	118.2bp (9.8bp)	Hand2(bHLH)/Mesoderm-Hand2-ChIP-Seq(GSE61475)/Homer(0.541)
16 *	ATCGCTGAATCGTCGAATCGTCGAATCGGTCAATCGTCGATACGCTGAATCGCGTAATCGCTGA	0.01	-5.619	0.0102	0.0045	272.8bp (44.0bp)	PRDM1/MA0508.1/Jaspar(0.539)
17 *	ATCGACTGCGTACGTAACGTACTGACTGCGTAGTCAACGT	0.01	-5.09	0.0032	0.0006	388.6bp (0.0bp)	ZNF189(Zf)/HEK293-ZNF189.GFP-ChIP-Seq(GSE58341)/Homer(0.704)
* - possible false positive
